# Structure-resolved fold annotation of the medicinal-leech salivary-EV cargo: a Ly-6/uPAR three-finger scaffold and a structurally dark fraction

**DOI:** 10.64898/2026.10.26.762066

**Authors:** Hongfen Cen, Fang Zhao, Juan Zhao, Xiangrong Tong, Zichao Liu, Feng Zhao

**Affiliations:** Yunnan Key Laboratory of Leech Bioresources and Industrialization, College of Agriculture & Life Sciences, Kunming University, Kunming 650214, China; Key Laboratory of Ethnic Medical Resources Research and Southeast Asian International Cooperation in Yunnan Province, School of Tea and Coffee, Pu’er University, 6 Xueyuan Road, Pu’er, Yunnan 665000, China; Yunnan International Joint Laboratory of Digital Conservation and Germplasm Innovation and Application of China-Laos Tea Resources, Pu’er University, 6 Xueyuan Road, Pu’er, Yunnan 665000, China

**Keywords:** medicinal leech, *Hirudinaria manillensis*, salivary extracellular vesicles, structural proteomics, protein fold annotation, Foldseek, Ly-6/uPAR three-finger fold, dark proteome

## Abstract

Many proteins that medicinal leeches package into salivary extracellular vesicles (EVs) carry no interpretable sequence annotation, so the least-characterised part of a pharmacologically important secretome lacks even a fold assignment. A companion Astral-DIA study of *Hirudinaria manillensis*^1^ nominated 17 ultra-enriched candidate EV cargo proteins. Here we ask whether structure prediction and structural search can assign folds where sequence methods fail, and which candidates remain unresolved under prespecified criteria. With an offline pipeline (ESMFold, TM-align, Foldseek against AFDB-SwissProt and PDB100, UniRef90 search, protein-to-genome alignment), the candidates separate into intracellular/membrane machinery and a secreted, cysteine-dense fraction of three proteins with no Pfam domain. The predicted structure of the leech Protein-sleepless homolog g21166 supports its assignment to the Ly-6/uPAR three-finger fold (TM 0.58 vs CD59; best significant PDB match Lynx1); no function is inferred. g436 and g20791 returned no match meeting the criterion (alnTM ≥ 0.5, E ≤ 0.05) in either database, g436 even after homolog-informed modelling. Gene structure and splice junctions support a conserved locus for the two-Trypsin-segment model g8114 (catalytic unit not established). A Boltz-2 thrombin pilot did not support target engagement, and a pre-registered nicotinic test was terminated as undecidable. The results yield a structure-informed shortlist for experimental follow-up.
