## Supplementary material for "Structure-resolved fold annotation of the medicinal-leech salivary-EV cargo: a Ly-6/uPAR three-finger scaffold and a structurally dark fraction": Table S1

accession	length_aa	modelled	model_program	run_id	mean_pLDDT_0_1	chunk_used	peak_alloc_GiB	seconds	seq_sha256	searched_AFDB_SwissProt	not_modelled_reason
g436.t1	171	yes	ESMFold (esmfold_gpu_v3.py, facebook/esmfold_v1, GPU)	20260801T090046-3454108	0.393	64	13.5	0.8	616734e206ea3b973e0e46d81567a87994ddf7f99a0a2a8669dbe244e2426f07	yes
g21166.t1	135	yes	ESMFold (esmfold_gpu_v3.py, facebook/esmfold_v1, GPU)	20260801T090046-3454108	0.6477	64	13.43	0.7	4c5408becf5ac9efa21073e6cbd30cbea77b30894c2ad0ea530fc84ccb7d42b1	yes
g20791.t1	147	yes	ESMFold (esmfold_gpu_v3.py, facebook/esmfold_v1, GPU)	20260801T090046-3454108	0.348	64	13.45	0.7	c102ef1c5bfe696ca8ace38b558f99dccd861aa2704685893cf178ec76d97a7f	yes
g8114.t1	1313	yes	ESMFold (esmfold_gpu_v3.py, facebook/esmfold_v1, GPU)	20260801T090046-3454108	0.5873	64	24.5	143.2	bda1502331a0d3a25f40c5766dc78e502bf43dd4d92951af3244c12a7671fc0b	yes
g8625.t1	260	yes	ESMFold (esmfold_gpu_v3.py, facebook/esmfold_v1, GPU)	20260801T090046-3454108	0.7941	64	13.76	2.7	384b437fb52f94e023587a8ee949420c27c55ec869387b5482ece8e6440eb964	yes
g9161.t1	1018	yes	ESMFold (esmfold_gpu_v3.py, facebook/esmfold_v1, GPU)	20260801T090046-3454108	0.8564	64	20.04	65.4	9a53ef61b82d40d70494d177b7faccdfd3e240a010c627f82ed757938a400479	yes
g13301.t1	525	yes	ESMFold (esmfold_gpu_v3.py, facebook/esmfold_v1, GPU)	20260801T090046-3454108	0.4322	64	15.11	11.7	c80f0c69343698432fb545d7f6d49294a1607cefa9f119075325301059c359ea	yes
g15166.t1	340	yes	ESMFold (esmfold_gpu_v3.py, facebook/esmfold_v1, GPU)	20260801T090046-3454108	0.8126	64	14.07	3.8	9de9cdf465f3b9e0d9b1c8c278776a2aa5f9e6336d8bd2fae7d554702ca038d6	yes
g5613.t1	610	yes	ESMFold (esmfold_gpu_v3.py, facebook/esmfold_v1, GPU)	20260801T090046-3454108	0.8533	64	15.74	17.0	501df5abec59aa4e2bb70e2f8620953d5e675fefa297f2df9717ecbb90e10bd3	yes
g8793.t2	222	yes	ESMFold (esmfold_gpu_v3.py, facebook/esmfold_v1, GPU)	20260801T090046-3454108	0.6291	64	13.63	1.4	90f45ceaebd902d12cb0b25f7f1c7879e6cb14a539af74d91ba4181e51a2ecc4	yes
g500.t1	664	yes	ESMFold (esmfold_gpu_v3.py, facebook/esmfold_v1, GPU)	20260801T090046-3454108	0.8516	64	16.19	21.4	a1d774f7b7f70090dc535619a9ff83f8e51b3c75d92fd6ff921ade64fea75b58	yes
g9973.t1	578	yes	ESMFold (esmfold_gpu_v3.py, facebook/esmfold_v1, GPU)	20260801T090046-3454108	0.7513	64	15.49	15.0	984a91bd0d2a70208f349a0de06b1e41280f6e2f048e24774062e900c33917db	yes
g18761.t1	3570	no	ESMFold (esmfold_gpu_v3.py, facebook/esmfold_v1, GPU)	20260801T090046-3454108		N/A (no model produced)	89.57 (final attempt)	83.3 (final attempt)	95781c0f3a0adf801c96ccf8288265018bf7acfc4831c499bec7fd9b03e5fc3e	no	CUDA out-of-memory at every attempted chunk size (64/32/16/8); peak_alloc_GiB=89.57 and seconds=83.3 are for the FINAL attempt (chunk=8), not the sum of all attempts
g9313.t1	209	yes	ESMFold (esmfold_gpu_v3.py, facebook/esmfold_v1, GPU)	20260801T090046-3454108	0.7532	64	13.6	1.2	5ad9964d4aea888f99de0c796a5ae9b4dc147f41b8c10367841df0c772fe2909	yes
g9745.t1	631	yes	ESMFold (esmfold_gpu_v3.py, facebook/esmfold_v1, GPU)	20260801T090046-3454108	0.7715	64	15.91	18.5	122f2d3819927b7b1aca4fbbc3f0e75fbad1ed0e03d39d37d0fa4f579a7b8a8b	yes
g19030.t1	699	yes	ESMFold (esmfold_gpu_v3.py, facebook/esmfold_v1, GPU)	20260801T090046-3454108	0.6933	64	16.5	24.4	327bdf3513a9b2bda2d80337d32f05253500ffbc31942f61b579c902f4f49a02	yes
g17003.t1	337	yes	ESMFold (esmfold_gpu_v3.py, facebook/esmfold_v1, GPU)	20260801T090046-3454108	0.7984	64	14.06	3.7	7c6d0f915cb9136e8b3a598d2819bcc8e5f7267a8a49209e881d73829c7fea6d	yes
