## Supplementary material for "Structure-resolved fold annotation of the medicinal-leech salivary-EV cargo: a Ly-6/uPAR three-finger scaffold and a structurally dark fraction": Table 2 source data

candidate	priority	annotation	length_aa	cys	putative_SS	closest_panel_fold	panel_TM	fold_assigned_TM_ge_0.5	mean_pLDDT_single_sequence_ESMFold	log2FC_salivaryEV_vs_wholebody
g436.t1	1	Uncharacterized protein	171	12	6	potato inhibitor I	0.38	no	0.4	13.082582788151973
g21166.t1	1	Protein sleepless	135	10	5	Ly-6/uPAR three-finger	0.58	yes	0.6	11.22910214331276
g20791.t1	1	Uncharacterized protein	147	4	2	Kazal	0.29	no	0.3	10.51510305761504
g8114.t1	2	Peptidase S1 domain-containing protein	1313	68	34					10.054828994039768
g8625.t1	3	Uncharacterized protein	260	5	2	three-finger	0.39	no	0.8	15.78109733548628
g9161.t1	3	Calcium-transporting ATPase	1018	16	8					13.0198085069075
g13301.t1	3	Phosphatase and actin regulator 1	525	9	4					11.843583118974864
g15166.t1	3	Phosphatidic acid phosphatase type 2/haloperoxidase domain-containing protein	340	11	5					11.167787428363756
g5613.t1	3	Sodium/solute symporter	610	18	9					11.090916573545448
g8793.t2	3	RING-type domain-containing protein	222	20	10	Kazal	0.43	no	0.6	11.069207797774252
g500.t1	3	Calpain catalytic domain-containing protein	664	13	6					10.91243386377602
g9973.t1	3	Phospholipid-transporting ATPase	578	12	6					10.730811188055329
g18761.t1	3	HEPN domain-containing protein	3570	69	34					10.65462183473945
g9313.t1	3	Cell division control protein 42 homolog	209	4	2	potato inhibitor I	0.44	no	0.8	10.447192815670055
g9745.t1	3	Cytochrome b561 domain-containing protein	631	11	5					10.188587695424411
g19030.t1	3	SLC26A/SulP transporter domain-containing protein	699	6	3					10.12711253390401
g17003.t1	3	Uncharacterized protein	337	14	7					10.103655498602494
